# Positive selection and relaxed purifying selection contribute to rapid evolution of male-biased genes in a dioecious flowering plant

**DOI:** 10.1101/2023.06.21.545900

**Authors:** Lei Zhao, Wei Zhou, Jun He, De-Zhu Li, Hong-Tao Li

**Affiliations:** Germplasm Bank of Wild Species, Yunnan Key Laboratory of Crop Wild Relatives Omics, Kunming Institute of Botany, Chinese Academy of Sciences, Kunming, Yunnan 650201, China; Kunming College of Life Science, University of Chinese Academy of Sciences, Kunming, Yunnan 650201, China

**Keywords:** *Trichosanthes pilosa*, positive selection, relaxed purifying selection, sexual dimorphism, sex-biased genes, floral development stages

## Abstract

Sex-biased genes offer insights into the evolution of sexual dimorphism. Sex-biased genes, especially those with male bias, show elevated evolutionary rates of protein sequences driven by positive selection and relaxed purifying selection in animals. Although rapid sequence evolution of sex-biased genes and evolutionary forces have been investigated in animals and brown algae, less is known about evolutionary forces in dioecious angiosperms. In this study, we separately compared the expression of sex-biased genes between female and male floral buds and between female and male flowers at anthesis in dioecious *Trichosanthes pilosa* (Cucurbitaceae). In floral buds, sex-biased gene expression was pervasive, and had significantly different roles in sexual dimorphism such as physiology. We observed higher rates of sequence evolution for male-biased genes in floral buds compared to female-biased and unbiased genes. Male-biased genes under positive selection were mainly associated with functions to abiotic stress and immune responses, suggesting that high evolutionary rates are driven by adaptive evolution. Additionally, relaxed purifying selection may contribute to accelerated evolution in male-biased genes generated by gene duplication. Our findings, for the first time in angiosperms, suggest evident rapid evolution of male-biased genes, advance our understanding of the patterns and forces driving the evolution of sexual dimorphism in dioecious plants.
