## Supplementary Table S1 for "Positive selection and relaxed purifying selection contribute to rapid evolution of male-biased genes in a dioecious flowering plant"

### Sheet: Sheet1
Table S1 Overview of sequencing reads from 12 samples of male and female plants in T. pilosa.
Sample	Type	Raw Reads	Clean Reads	Clean Bases	Error (%)	GC (%)
M1_1	floral bud	23854134	23105953	6.9 G	0.03	44.65
M1_2	floral bud	22676833	21915439	6.6 G	0.03	44.09
M1_3	floral bud	24015895	23464493	7.0 G	0.03	44
F1_1	floral bud	20285878	19536823	5.9 G	0.03	45.13
F1_2	floral bud	23998713	23521821	7.1 G	0.03	44.54
F1_3	floral bud	23628040	23288704	7.0 G	0.03	44.57
M2_1	mature flower	26924510	26163735	7.8 G	0.03	45.03
M2_2	mature flower	24022919	23260331	7.0 G	0.03	44.3
M2_3	mature flower	23662836	23035697	6.9 G	0.03	44.75
F2_1	mature flower	23869629	23022151	6.9 G	0.03	44.88
F2_2	mature flower	23259596	22719054	6.8 G	0.03	43.93
F2_3	mature flower	23142928	22791924	6.8 G	0.03	44.34
M1 and F1: Male and Female floral buds; M2 and F2: Male and Female mature flowers;
M1_1, M1_2, M1_3, F1_1, F1_2, F1_3: Three replicates of male and female floral buds, respectively;
M2_1, M2_2, M2_3, F2_1, F2_2, F2_3: Three replicates of male and female mature flowers, respectively.
