## Supplementary Table S2 for "Positive selection and relaxed purifying selection contribute to rapid evolution of male-biased genes in a dioecious flowering plant"

### Sheet: Databases_annotated
Table S2 Numbers of unigenes annotated in public databases.
Databases	Number	Percentage (%)
NR	31398	53.17
KEGG	10223	17.31
Swissport	22030	37.3
PFAM	22063	37.36
GO	22061	37.35
NT	29965	50.74
In at least one Database	40056	67.83
Total Unigenes	59051	100
BUSCO embryophyta_odb9	C:1447[S:1423, D:24], F:85, M:82	C:89.7[S:88.2, D:1.5], F:5.3, M:5.0
