## Supplementary Table S3 for "Positive selection and relaxed purifying selection contribute to rapid evolution of male-biased genes in a dioecious flowering plant"

### Sheet: Sheet1
Table S3 The mapping rate of reads for each sample in flora buds and mature flowers of the dioecious T. pilosa.
Sample	Total reads	Total mapped reads (percentage%)
M1_1	46211906	34,948,480 (75.63%)
M1_2	43830878	31,646,252 (72.20%)
M1_3	46928986	35,442,930 (75.52%)
F1_1	39073646	28,998,282 (74.21%)
F1_2	47043642	35,968,196 (76.46%)
F1_3	46577408	36,006,632 (77.30%)
M2_1	52327470	37,882,586 (72.40%)
M2_2	46520662	33,642,740 (72.32%)
M2_3	46071394	34,510,578 (74.91%)
F2_1	46044302	33,648,284 (73.08%)
F2_2	45438108	34,407,422 (75.72%)
F2_3	45583848	35,728,180 (78.38%)
