## Supplementary Table S9 for "Positive selection and relaxed purifying selection contribute to rapid evolution of male-biased genes in a dioecious flowering plant"

### Sheet: M1-biased_RELAX_relaxed_selecti
The dioecious species Trichosanthes pilosa represents the foreground (test) and other species represent the background (reference).
The RELAX model estimates three ω parameters (ω0 ≤ ω1 ≤ 1 ≤ ω2). ω2 indicates that sites have been under positive selection.
K value indicates a selection intensity parameter to compare a null model (K = 1) with an alternative model. When K > 1, it suggests intensified natural selection, when K < 1, indicates relaxed natural selection in the test branch relative to the reference branch.
OGs	GeneID	LRTs	Pvalue	K	Test_0.ω	Test_0.percentage	Test_1.ω	Test_1.percentage	Test_2.ω	Test_2.percentage	Ref_0.ω	Ref_0.percentage	Ref_1.ω	Ref_1.percentage	Ref_2.ω	Ref_2.percentage	NR ID	NR Evalue	NR Description	KO ID	KO Name	KO Description	Swissprot ID	Swissprot Evalue	Swissprot Description	Gene Ontology Biological Pathway	BP Description	Gene Ontology Molecular Function	MF Description	Gene Ontology Cellular Component	CC Description
OG0008572	Cluster-3.25280	3.98203	0.045988	0.649728	0.1927	0.795756	0.337064	0.204244	1.00076	9.27639e-15	0.0793157	0.795756	0.187543	0.204244	1.00117	9.27639e-15	XP_008443398.1	7.8e-218	PREDICTED: cyclic dof factor 2 [Cucumis melo]	--	--	--	Q93ZL5	4e-91	Cyclic dof factor 2 OS=Arabidopsis thaliana OX=3702 GN=CDF2 PE=1 SV=2	GO:0006355	regulation of transcription, DNA-templated	GO:0003677	DNA binding	--	--
OG0006131	Cluster-3.9907	3.86804	0.049214	0.612469	0.113409	1	1.01898	5.32907e-15		0	0.0286082	1	1.03118	5.32907e-15		0	KGN46236.1	2.7e-75	hypothetical protein Csa_005401 [Cucumis sativus]	--	--	--	O22131	2.1e-61	LOB domain-containing protein 18 OS=Arabidopsis thaliana OX=3702 GN=LBD18 PE=1 SV=2	--	--	--	--	--	--
OG0009543	Cluster-3.20457	6.51071	0.0107226	0.585907	0.043408	0.824077	0.834282	0.0892441	3.6714	0.086679	0.00472786	0.824077	0.734007	0.0892441	9.20514	0.086679	XP_022945395.1	0	mediator of RNA polymerase II transcription subunit 25-like isoform X1 [Cucurbita moschata]	K15168	MED25	mediator of RNA polymerase II transcription subunit 25	A0A3Q7JC00	2.5e-221	Mediator of RNA polymerase II transcription subunit 25 OS=Solanum lycopersicum OX=4081 GN=MED25 PE=1 SV=1	GO:0016485//GO:0006811	protein processing//ion transport	GO:0004190	aspartic-type endopeptidase activity	GO:0016021	integral component of membrane
OG0007242	Cluster-3.21725	4.08375	0.0432974	0.570799	0.349421	1	1.00066	5.21805e-15		0	0.158482	1	1.00117	5.21805e-15		0	XP_022964269.1	0	subtilisin-like protease SBT1.4 [Cucurbita moschata]	--	--	--	Q9LVJ1	3.2e-279	Subtilisin-like protease SBT1.4 OS=Arabidopsis thaliana OX=3702 GN=SBT1.4 PE=2 SV=1	GO:0006508	proteolysis	GO:0004252	serine-type endopeptidase activity	--	--
OG0006323	Cluster-3.22492	4.73834	0.0294976	0.546838	0.34274	0.054429	0.358754	0.938161	3.59546	0.00741018	0.141121	0.054429	0.153411	0.938161	10.3826	0.00741018	KGN47528.1	1.8e-262	hypothetical protein Csa_018985 [Cucumis sativus]	--	--	--	Q94K98	1e-81	Glycosyltransferase family 92 protein At1g27200 OS=Arabidopsis thaliana OX=3702 GN=At1g27200 PE=2 SV=2	--	--	--	--	--	--
OG0008547	Cluster-3.23538	4.03577	0.0445453	0.544432	0.327387	1	1.00063	5.58442e-14		0	0.12861	1	1.00116	5.58442e-14		0	XP_022957259.1	3.3e-219	uncharacterized protein LOC111458696 [Cucurbita moschata]	--	--	--	--	--	--	GO:0031640//GO:0000160//GO:0006935	killing of cells of other organism//phosphorelay signal transduction system//chemotaxis	GO:0000156//GO:0008233//GO:0005515//GO:0008984	phosphorelay response regulator activity//peptidase activity//protein binding//protein-glutamate methylesterase activity	GO:0005737//GO:0005576	cytoplasm//extracellular region
OG0007568	Cluster-3.23327	6.22466	0.0125983	0.517665	0.366902	0.0125835	0.374024	0.986149	287.311	0.00126723	0.144152	0.0125835	0.149606	0.986149	56094.5	0.00126723	XP_023542595.1	0	quinolinate synthase, chloroplastic-like [Cucurbita pepo subsp. pepo]	K03517	nadA	quinolinate synthase	Q9FGS4	3.2e-255	Quinolinate synthase, chloroplastic OS=Arabidopsis thaliana OX=3702 GN=QS PE=1 SV=1	GO:0015994//GO:0009435//GO:0033014	chlorophyll metabolic process//NAD biosynthetic process//tetrapyrrole biosynthetic process	GO:0046872//GO:0051539//GO:0008987//GO:0004655	metal ion binding//4 iron, 4 sulfur cluster binding//quinolinate synthetase A activity//porphobilinogen synthase activity	GO:0019804	obsolete quinolinate synthetase complex
OG0008786	Cluster-3.21440	4.76435	0.0290551	0.515702	0	0.10932	0.286955	0.887958	10.8222	0.00272202	0	0.10932	0.0888472	0.887958	101.31	0.00272202	XP_022936844.1	2.4e-211	basic 7S globulin-like [Cucurbita moschata]	--	--	--	P0DO21	4.9e-158	Probable aspartic proteinase GIP2 OS=Nicotiana benthamiana OX=4100 GN=GIP2 PE=1 SV=1	--	--	--	--	--	--
OG0008611	Cluster-3.24790	6.37743	0.0115581	0.371931	0.295437	1	1.03897	1.11022e-16		0	0.0376924	1	1.10827	1.11022e-16		0	XP_023527075.1	7.3e-132	protein AUXIN SIGNALING F-BOX 2-like [Cucurbita pepo subsp. pepo]	--	--	--	Q9LW29	1.6e-104	Protein AUXIN SIGNALING F-BOX 2 OS=Arabidopsis thaliana OX=3702 GN=AFB2 PE=1 SV=1	--	--	GO:0005515	protein binding	--	--
OG0008247	Cluster-3.18398	7.2446	0.00711145	0.299454	0.679424	0.233231	0.679719	0.75975	987.496	0.00701871	0.275073	0.233231	0.275473	0.75975	9.99987e+09	0.00701871	KGN61152.1	2e-199	hypothetical protein Csa_021364 [Cucumis sativus]	K09833	HPT, HGGT, ubiA	homogentisate phytyltransferase / homogentisate geranylgeranyltransferase	Q8VWJ1	1.8e-130	Homogentisate phytyltransferase 1, chloroplastic OS=Arabidopsis thaliana OX=3702 GN=HPT1 PE=1 SV=1	--	--	GO:0016765	transferase activity, transferring alkyl or aryl (other than methyl) groups	GO:0016021	integral component of membrane
OG0008899	Cluster-3.27433	11.016	0.00090327	0.288114	0	0.123093	0.608085	0.875253	3.58267	0.00165374	0	0.123093	0.177898	0.875253	83.8624	0.00165374	XP_022144366.1	0	uncharacterized protein LOC111014060 isoform X1 [Momordica charantia]	--	--	--	Q7KVS9	5.2e-20	Non-canonical poly(A) RNA polymerase protein Trf4-1 OS=Drosophila melanogaster OX=7227 GN=Trf4-1 PE=1 SV=1	--	--	GO:0016779//GO:0005096	nucleotidyltransferase activity//GTPase activator activity	--	--
OG0007549	Cluster-3.9394	4.56586	0.0326153	0.231013	0.064305	0.815507	0.960597	0.172838	4.39853	0.011655	6.93718e-06	0.815507	0.840284	0.172838	609.146	0.011655	XP_022923711.1	7.4e-125	probable WRKY transcription factor 72 isoform X2 [Cucurbita moschata]	--	--	--	A0A3Q7GFB5	1.8e-69	WRKY transcription factor 72A OS=Solanum lycopersicum OX=4081 GN=WRKY72A PE=2 SV=1	GO:0006355	regulation of transcription, DNA-templated	GO:0043565//GO:0003700	sequence-specific DNA binding//DNA-binding transcription factor activity	GO:0005667	transcription regulator complex
OG0009366	Cluster-3.27527	5.27423	0.0216434	0.0793504	0.862957	0.984458	0.863425	0.00131626	1.51995	0.0142258	0.156068	0.984458	0.157138	0.00131626	195.652	0.0142258	XP_008466270.1	4.4e-152	PREDICTED: glycosyltransferase family protein 64 C3 [Cucumis melo]	--	--	--	Q9C975	2.2e-100	Glycosyltransferase family protein 64 C3 OS=Arabidopsis thaliana OX=3702 GN=At1g80290 PE=2 SV=1	GO:0043039//GO:0006418	tRNA aminoacylation//tRNA aminoacylation for protein translation	GO:0005524//GO:0004812//GO:0016757	ATP binding//aminoacyl-tRNA ligase activity//transferase activity, transferring glycosyl groups	GO:0016021	integral component of membrane
OG0008638	Cluster-3.26398	5.15679	0.0231557	0.072479	0.863945	1	1.00658	5.28466e-14		0	0.132952	1	1.09471	5.28466e-14		0	XP_022948775.1	1.5e-103	uncharacterized protein LOC111452344 [Cucurbita moschata]	--	--	--	Q9M022	2.7e-78	E3 ubiquitin-protein ligase AIRP2 OS=Arabidopsis thaliana OX=3702 GN=AIRP2 PE=1 SV=1	GO:0042254//GO:0006412//GO:0016567	ribosome biogenesis//translation//protein ubiquitination	GO:0046872//GO:0004842//GO:0003735//GO:0008270//GO:0061630	metal ion binding//ubiquitin-protein transferase activity//structural constituent of ribosome//zinc ion binding//ubiquitin protein ligase activity	GO:0005680//GO:0005840	anaphase-promoting complex//ribosome
OG0007091	Cluster-3.24120	3.98003	0.0460428	0.0679374	0.886615	1	1.00739	6.66134e-16		0	0.170096	1	1.11448	6.66134e-16		0	XP_022978519.1	6e-113	ethylene-responsive transcription factor ERF060-like [Cucurbita maxima]	K09286	EREBP	EREBP-like factor	O65665	2.9e-40	Ethylene-responsive transcription factor ERF060 OS=Arabidopsis thaliana OX=3702 GN=ERF060 PE=2 SV=1	GO:0006355//GO:0042246//GO:0007155	regulation of transcription, DNA-templated//tissue regeneration//cell adhesion	GO:0003700	DNA-binding transcription factor activity	GO:0016021//GO:0005667	integral component of membrane//transcription regulator complex
OG0008341	Cluster-3.19573	4.41082	0.0357117	0.0435295	0	0.798527	0	0.0595299	1.04035	0.141943	0	0.798527	0	0.0595299	2.48096	0.141943	XP_008460083.1	7.4e-286	PREDICTED: pollen receptor-like kinase 3 [Cucumis melo]	--	--	--	Q9M1L7	4.8e-178	Pollen receptor-like kinase 3 OS=Arabidopsis thaliana OX=3702 GN=PRK3 PE=1 SV=1	GO:0006468	protein phosphorylation	GO:0004672//GO:0005515//GO:0005524	protein kinase activity//protein binding//ATP binding	GO:0005634	nucleus
OG0008560	Cluster-3.10740	5.77972	0.0162122	0.0354399	0	0.404427	0.92212	0.56002	1.08015	0.0355537	0	0.404427	0.101489	0.56002	8.80643	0.0355537	RVW65127.1	1.8e-08	CLAVATA3/ESR (CLE)-related protein 13 [Vitis vinifera]	--	--	--	Q6NMF0	2e-06	CLAVATA3/ESR (CLE)-related protein 13 OS=Arabidopsis thaliana OX=3702 GN=CLE13 PE=2 SV=1	--	--	--	--	--	--
OG0006106	Cluster-3.22828	6.99927	0.00815429	0.0184267	0	0.715058	0.986598	0.265026	1.16276	0.0199156	0	0.715058	0.480841	0.265026	3581.18	0.0199156	XP_022964160.1	4.3e-222	uncharacterized protein LOC111464268 [Cucurbita moschata]	K08869	ADCK, ABC1	aarF domain-containing kinase	Q55680	1.4e-60	Uncharacterized protein sll0005 OS=Synechocystis sp. (strain PCC 6803 / Kazusa) OX=1111708 GN=sll0005 PE=3 SV=1	GO:0015074	DNA integration	--	--	--	--

### Sheet: F1-biased_RELAX_relaxed_selecti
The dioecious species Trichosanthes pilosa represents as the foreground (test) and other species represent as the background (reference).
The RELAX model estimates three ω parameters (ω0 ≤ ω1 ≤ 1 ≤ ω2). ω2 indicates that sites have been under positive selection.
K value indicates a selection intensity parameter to compare a null model (K = 1) with an alternative model. When K > 1, it suggests intensified natural selection, when K < 1, indicates relaxed natural selection in the test branch relative to the reference branch.
OGs	LRT	P_value	K	Test_0.ω	Test_0.percentage	Test_1.ω	Test_1.percentage	Test_2.ω	Test_2.percentage	Ref_0.ω	Ref_0.percentage	Ref_1.ω	Ref_1.percentage	Ref_2.ω	Ref_2.percentage
OG0006725	4.19222	0.0406099	0.460633	0.14825	0.00448908	0.255178	0.882119	1.00388	0.113392	0.0158595	0.00448908	0.0515586	0.882119	1.00845	0.113392
OG0006748	4.96861	0.0258114	0.541184	0.0809888	0.0913832	0.263256	0.840437	1.01156	0.0681803	0.00961583	0.0913832	0.0849129	0.840437	1.02147	0.0681803
OG0006755	6.36166	0.0116612	0.0551636	0.890411	1	1.01169	3.66374e-15		0	0.121951	1	1.23447	3.66374e-15		0
OG0006803	6.96905	0.00829316	0.31295	0.501767	1	1.00036	9.65894e-14		0	0.110404	1	1.00117	9.65894e-14		0
OG0006809	4.55574	0.0328085	0.700204	0.27595	0.637887	0.298305	0.354671	95.8682	0.00744218	0.159008	0.637887	0.177719	0.354671	676.299	0.00744218
OG0006845	3.84932	0.0497661	0.271358	0.661819	0.0774113	0.72689	0.91969	2.81547	0.00289912	0.218471	0.0774113	0.308666	0.91969	45.3594	0.00289912
OG0006850	14.8583	0.000115894	0.327477	0.300328	0.0158334	0.325575	0.983396	264.531	0.000770432	0.0253958	0.0158334	0.0324944	0.983396	2.49682e+07	0.000770432
OG0006855	4.39279	0.0360912	0.564777	0	0.0259479	0.290992	0.972657	4.31745	0.00139531	0	0.0259479	0.112394	0.972657	13.3272	0.00139531
OG0006875	10.2345	0.00137837	0.427647	0.325678	0.998569	5.46307	0.00143123		0	0.0725632	0.998569	53.0158	0.00143123		0
OG0006880	5.13165	0.0234933	0.608445	0.123146	0.984026	0.124299	0.0150087	51.5634	0.000965642	0.0319944	0.984026	0.0324885	0.0150087	652.068	0.000965642
OG0006952	4.30662	0.0379644	0.59876	0.0950016	0.00945343	0.0953847	0.973876	46.1288	0.0166709	0.0196196	0.00945343	0.0197519	0.973876	601.215	0.0166709
OG0006963	4.4065	0.0358021	0.305305	0.596511	1	1.00036	1.08802e-14		0	0.184102	1	1.00117	1.08802e-14		0
OG0006993	13.2795	0.000268325	0.392267	0.312794	0.948775	0.442104	0.0394126	8367.82	0.0118129	0.0516734	0.948775	0.124836	0.0394126	9.9969e+09	0.0118129
OG0006999	7.43903	0.00638242	0.286072	0.352357	0.656012	0.56865	0.331508	725.632	0.0124796	0.0260868	0.656012	0.139004	0.331508	9.99997e+09	0.0124796
OG0007022	8.23017	0.00411997	0.299362	0.433544	0.953174	0.448056	0.0291152	985.423	0.0177107	0.0613102	0.953174	0.0684384	0.0291152	9.99999e+09	0.0177107
OG0007031	4.29036	0.0383292	0.482521	0.369979	0.993126	0.800887	0.00687374	1.05229	7.63138e-19	0.127371	0.993126	0.631184	0.00687374	1.11141	7.63138e-19
OG0007056	4.11834	0.0424207	0.49087	0.285392	1	1.04186	1.11022e-16		0	0.0777369	1	1.08712	1.11022e-16		0
OG0007058	8.10494	0.00441448	0.445565	0.0626025	0.931475	0.175487	0.0616059	28059.2	0.00691866	0.00199131	0.931475	0.0201292	0.0616059	9.61631e+09	0.00691866
OG0007066	3.89291	0.0484904	0.0839829	0.715223	0.674974	0.985669	0.325026	1.00025	1.8427e-13	0.0184846	0.674974	0.842082	0.325026	1.00301	1.8427e-13
OG0007067	21.4787	3.57784e-06	0.195326	0	0.0185149	0.198679	0.959478	4.93239	0.0220066	0	0.0185149	0.000255143	0.959478	3533.56	0.0220066
OG0007094	5.31257	0.0211721	0.455165	0.185554	1	1.0422	1.11022e-16		0	0.0247073	1	1.09506	1.11022e-16		0
OG0007101	6.66508	0.009832	0.304642	0.746813	0.648432	0.881403	0.338116	2.68822	0.0134521	0.383542	0.648432	0.660743	0.338116	25.6884	0.0134521
OG0007103	14.4174	0.000146444	0.0883652	0	0.794565	0	0.11134	1.21457	0.0940953	0	0.794565	0	0.11134	9.02403	0.0940953
OG0007106	13.385	0.000253646	0.436846	0.322804	0.974764	0.338106	0.0110665	1	0.0141699	0.0751439	0.974764	0.0835482	0.0110665	1	0.0141699
OG0007119	8.8744	0.00289198	0.338059	0.447642	1	1.00039	0		0	0.0927754	1	1.00117	0		0
OG0007148	4.09372	0.0430427	0.0901835	0	0.00280124	0	0.656427	1.63744	0.340772	0	0.00280124	0	0.656427	237.017	0.340772
OG0007151	6.20781	0.0127188	0.0569663	0	0.823334	0.428595	0.151257	1.57339	0.0254087	0	0.823334	3.47433e-07	0.151257	2853.22	0.0254087
OG0007179	6.38307	0.0115214	0.304586	0.561534	0.0197354	0.666151	0.946971	2.15901	0.0332932	0.150372	0.0197354	0.26349	0.946971	12.5142	0.0332932
OG0007193	4.84694	0.0276952	0.531919	0	0.0766609	0.333651	0.919194	31.9661	0.00414484	0	0.0766609	0.126998	0.919194	674.208	0.00414484
OG0007203	12.0044	0.000530741	0.313992	0.465536	1	1.00037	6.77236e-14		0	0.0875988	1	1.00117	6.77236e-14		0
OG0007263	4.57618	0.0324194	0.511205	0.259506	0.0681581	0.304718	0.930871	16.2142	0.000970692	0.0714461	0.0681581	0.0978182	0.930871	232.676	0.000970692
OG0007279	4.21307	0.0401137	0.207499	0	0.041666	0.906395	0.952373	3.51433	0.00596056	0	0.041666	0.622732	0.952373	427.14	0.00596056
OG0007325	6.13002	0.0132905	0.364949	0.255028	2.92567e-11	0.301158	1	1.00043	6.19191e-22	0.0236586	2.92567e-11	0.0373115	1	1.00117	6.19191e-22
OG0007330	8.66606	0.00324192	0.420851	0.162635	0.00770564	0.186917	0.99136	15403.8	0.000934232	0.0133577	0.00770564	0.0185924	0.99136	8.92062e+09	0.000934232
OG0007355	5.03616	0.0248235	0.339981	0.40366	0.8824	0.779468	0.037183	1	0.080417	0.0693679	0.8824	0.480553	0.037183	1	0.080417
OG0007359	4.80768	0.0283332	0.187941	0.673949	1	1.00045	1.25455e-14		0	0.122505	1	1.00238	1.25455e-14		0
OG0007361	7.39425	0.00654328	0.271128	0.447017	0.0611539	0.589748	0.938846	1.00778	1.64508e-14	0.0513207	0.0611539	0.14261	0.938846	1.029	1.64508e-14
OG0007371	4.19361	0.0405766	0.605871	0.190892	0.0676767	0.19851	0.928543	3.58453	0.00377993	0.0650023	0.0676767	0.0693394	0.928543	8.22432	0.00377993
OG0007395	6.72525	0.00950577	0.340491	0.517411	1	1.03652	1.11022e-16		0	0.144395	1	1.1111	1.11022e-16		0
OG0007406	4.64413	0.0311599	0.297263	0.634463	1	1.00035	8.77076e-15		0	0.216417	1	1.00117	8.77076e-15		0
OG0007416	5.49946	0.0190223	0.268488	0.45586	0.916408	0.991532	0.0477494	1.00055	0.0358429	0.0536161	0.916408	0.968822	0.0477494	1.00207	0.0358429
OG0007422	8.83812	0.00295003	0.105341	0.262414	0.702965	1	0.282286	1.66116	0.0147492	3.05108e-06	0.702965	1	0.282286	123.7	0.0147492
OG0007453	4.23088	0.0396948	0.0863699	0.800586	1	1.00945	6.66134e-16		0	0.076146	1	1.1151	6.66134e-16		0
OG0007531	6.10139	0.0135076	0.441045	0.492149	0.0598074	0.50891	0.93717	4.21005	0.00302219	0.20039	0.0598074	0.216199	0.93717	26.03	0.00302219
OG0007539	4.01609	0.0450682	0.662405	0.14049	0.192868	0.262818	0.801342	1	0.0057893	0.0516703	0.192868	0.133009	0.801342	1	0.0057893
OG0007542	5.58547	0.0181101	0.411539	0.395862	0.931195	1	0.0688052		0	0.105214	0.931195	1	0.0688052		0
OG0007543	7.36453	0.0066523	0.300349	0	0.569557	0.284393	0.313407	1.67503	0.117035	0	0.569557	0.0152	0.313407	5.57025	0.117035
OG0007547	4.45875	0.034723	0.325679	0.246345	0.0392832	0.408255	0.8578	1	0.102917	0.0135435	0.0392832	0.0638793	0.8578	1	0.102917
OG0007566	4.02276	0.0448903	0.353447	0.499997	0.740238	0.564401	0.179349	2.67413	0.0804129	0.140701	0.740238	0.198232	0.179349	16.1665	0.0804129
OG0007578	4.25424	0.0391525	0.156309	0.603528	0.805259	0.954032	0.172586	1.53461	0.0221556	0.0395362	0.805259	0.740033	0.172586	15.4862	0.0221556
OG0007592	16.4017	5.12403e-05	0.207023	0.398112	0.466391	0.656201	0.5319	2.05201	0.00170928	0.0116915	0.466391	0.130683	0.5319	32.2067	0.00170928
OG0007630	13.8848	0.000194366	0.158596	0.426564	0.682757	1	0.31422	3.15416	0.00302325	0.00464445	0.682757	1	0.31422	1398.36	0.00302325
OG0007646	6.32138	0.011929	0.228035	0.294945	0.662269	0.844495	0.292509	2.61916	0.0452227	0.00472786	0.662269	0.47655	0.292509	68.1954	0.0452227
OG0007667	11.3443	0.000756786	0.165802	0.382562	0.120845	0.459082	0.795276	1.01409	0.0838792	0.00304191	0.120845	0.00913602	0.795276	1.08803	0.0838792
OG0007668	8.67526	0.00322559	0.114003	0.303606	0.121926	0.388144	0.867403	1.1706	0.0106704	2.87728e-05	0.121926	0.000248182	0.867403	3.98162	0.0106704
OG0007678	9.08063	0.00258332	0.232577	0	0.860575	1	0.102104	6.44398	0.0373206	0	0.860575	1	0.102104	3013.61	0.0373206
OG0007680	3.99196	0.0457179	0.555023	0.373379	0.978456	0.396509	0.00787724	8.09112	0.0136668	0.169485	0.978456	0.18887	0.00787724	43.2497	0.0136668
OG0007684	7.86632	0.00503641	0.549331	0.050914	1	1.05049	1.11022e-16		0	0.00442521	1	1.09381	1.11022e-16		0
OG0007710	6.33122	0.0118631	0.4819	0.279872	1	1.0573	1.11022e-16		0	0.071183	1	1.12256	1.11022e-16		0
OG0007713	5.72119	0.0167614	0.629029	0.15329	0.0932063	0.176923	0.880683	1.57751	0.0261111	0.0507187	0.0932063	0.0637034	0.880683	2.06408	0.0261111
OG0007715	10.4356	0.00123609	0.189317	0	0.470907	0.611316	0.508182	1.39506	0.0209107	0	0.470907	0.0743056	0.508182	5.80441	0.0209107
OG0007732	7.49612	0.00618322	0.235699	0.2597	0.46288	0.404891	0.478118	1.13611	0.0590018	0.00327924	0.46288	0.02158	0.478118	1.71844	0.0590018
OG0007747	5.44081	0.0196715	0.404215	0	0.0122452	0.265587	0.970387	3.64563	0.0173683	0	0.0122452	0.0376296	0.970387	24.535	0.0173683
OG0007753	4.33207	0.0374007	0.219744	0.23994	0.811751	0.999916	0.18506	3.6397	0.00318904	0.00151007	0.811751	0.999618	0.18506	357.498	0.00318904
OG0007786	5.68992	0.0170626	0.244889	0	0.0058524	0.0252866	0.99322	6.73685	0.000927169	0	0.0058524	3.0076e-07	0.99322	2415.44	0.000927169
OG0007824	3.91987	0.0477186	0.287864	0.681736	0.0822843	0.686614	0.792929	1.74221	0.124787	0.264244	0.0822843	0.270871	0.792929	6.87935	0.124787
OG0007829	8.54973	0.00345574	0.319495	0.667157	1	1.00037	1.72751e-13		0	0.281737	1	1.00117	1.72751e-13		0
OG0007847	6.32162	0.0119275	0.211254	0.380022	0.655268	0.720639	0.256223	3.14979	0.0885089	0.0102557	0.655268	0.212074	0.256223	228.394	0.0885089
OG0007892	7.01018	0.00810475	0.521165	0.277409	2.93925e-13	0.33035	1	1.05973	1.33847e-14	0.0854032	2.93925e-13	0.119404	1	1.11774	1.33847e-14

### Sheet: M1_F1-Unbiased_RELAX_relaxed
The dioecious species Trichosanthes pilosa represents as the foreground (test) and other species represent as the background (reference).
The RELAX model estimates three ω parameters (ω0 ≤ ω1 ≤ 1 ≤ ω2). ω2 indicates that sites have been under positive selection.
K value indicates a selection intensity parameter to compare a null model (K = 1) with an alternative model. When K > 1, it suggests intensified natural selection, when K < 1, indicates relaxed natural selection in the test branch relative to the reference branch.
OGs	LRT	P_value	K	Test_0.ω	Test_0.percentage	Test_1.ω	Test_1.percentage	Test_2.ω	Test_2.percentage	Ref_0.ω	Ref_0.percentage	Ref_1.ω	Ref_1.percentage	Ref_2.ω	Ref_2.percentage
OG0011898	12.222	0.000472301	0.259364	0.481553	0.9863	0.813281	0.0119	3.01995	0.0018	0.0597596	0.9863	0.450738	0.0119	70.9052	0.0018
OG0011833	4.23748	0.0395409	0.574088	0.213274	0.9105	0.533868	0.0895	1.00067	2.36e-14	0.067777	0.9105	0.335135	0.0895	1.00117	2.36e-14
OG0011782	5.21739	0.0223621	0.228265	0	0.7044	1	0.281	3.52881	0.0146	0	0.7044	1	0.281	250.664	0.0146
OG0011778	4.49839	0.0339269	0.329861	0.519079	0.8912	0.697177	0.0878	6.37999	0.021	0.136996	0.8912	0.335029	0.0878	275.343	0.021
OG0011707	4.7418	0.0294382	0.105849	0	0.7445	0.231077	0.1647	1.32602	0.0908	0	0.7445	9.75e-07	0.1647	14.3805	0.0908
OG0011692	6.8461	0.00888351	0.297639	0.2718	0.8962	0.867919	0.0967	947.083	0.0071	0.0125662	0.8962	0.621304	0.0967	9999988069	0.0071
OG0011683	5.74044	0.0165787	0.203206	0.580165	0.9986	1	0.0014		0	0.0686133	0.9986	1	0.0014		0
OG0011667	9.46385	0.00209561	0.135402	0.692176	0.2985	0.767431	0.4139	1.46558	0.2876	0.0660595	0.2985	0.141569	0.4139	16.8282	0.2876
OG0011648	5.9216	0.0149564	0.00423794	0	0.6411	0.998167	0.3375	1.02856	0.0214	0	0.6411	0.648661	0.3375	768.566	0.0214
OG0011642	8.33899	0.00388031	0.228981	0.656926	1	1.00027	1.14e-14		0	0.159611	1	1.00117	1.14e-14		0
OG0011617	6.01859	0.0141559	0.0487689	0	0.8286	0.964196	0.149	1.19945	0.0224	0	0.8286	0.473489	0.149	41.6411	0.0224
OG0011610	8.03719	0.00458265	0.423961	0.348781	0.3301	0.381735	0.632	8.99811	0.0379	0.0833714	0.3301	0.103157	0.632	178.059	0.0379
OG0011521	9.67358	0.00186936	0.4484	0.0675967	0.0212	0.0951321	0.9761	2.64932	0.0026	0.00245784	0.0212	0.00526638	0.9761	8.78325	0.0026
OG0011411	11.4984	0.000696546	0.390562	0.21593	0.9935	8046.74	0.0065		0	0.0197501	0.9935	9999988069	0.0065		0
OG0011370	7.29421	0.00691773	0.724424	0	0.7878	0.473676	0.1467	6.80657	0.0654	0	0.7878	0.356478	0.1467	14.1182	0.0654
OG0011315	5.9329	0.0148607	0.45443	0.311054	0.8675	0.337983	0.1325	1.05079	4.41e-15	0.0765521	0.8675	0.0918983	0.1325	1.11517	4.41e-15
OG0011301	13.7121	0.000213079	0.0128801	0	0.6427	0.969565	0.3417	1.26449	0.0156	0	0.6427	0.0907504	0.3417	8.17753e+07	0.0156
OG0011236	4.14176	0.0418375	0.545197	0.195752	0.1481	0.262101	0.8519	1.00064	2.46e-13	0.0502166	0.1481	0.0857743	0.8519	1.00117	2.46e-13
OG0011201	6.56389	0.0104068	0.719002	0.126635	0.0309	0.20805	0.9684	22.9072	0.0006	0.0564698	0.0309	0.112641	0.9684	77.888	0.0006
OG0011121	4.32953	0.0374567	0.489957	0.347716	0.0053	0.36284	0.9913	3.09375	0.0034	0.115782	0.0053	0.126293	0.9913	10.0249	0.0034
OG0011110	4.2229	0.0398819	0.397903	0.0784467	0.7084	0.93475	0.2861	9.05712	0.0055	0.00166676	0.7084	0.844021	0.2861	254.146	0.0055
OG0010945	4.38366	0.036285	0.49343	0.292247	1	0.467194	2.35e-13	1.05675	1.41e-15	0.0826561	1	0.213892	2.35e-13	1.11836	1.41e-15
OG0010927	9.22192	0.00239135	0.412779	0.238039	1	1.04687	0		0	0.0308932	1	1.11735	0		0
OG0010851	6.97343	0.00827287	0.579254	0	0.0217	0.129797	0.9757	454355	0.0026	0	0.0217	0.0294561	0.9757	5843768614	0.0026
OG0010796	9.00187	0.00269704	0.0331844	0.932904	0.4258	0.947605	0.568	1.16863	0.0062	0.123323	0.4258	0.197551	0.568	109.495	0.0062
OG0010687	7.06996	0.0078387	0.490241	0.272465	1	1.00193	4.65e-14		0	0.070492	1	1.00394	4.65e-14		0
OG0010647	4.56633	0.0326064	0.1679	0.241078	0.196	0.260371	0.7286	1.17124	0.0754	0.000209018	0.196	0.000330613	0.7286	2.56365	0.0754
OG0010634	4.63526	0.0313213	0.630528	0.226961	1	1.07255	8.33e-15		0	0.0951823	1	1.11748	8.33e-15		0
OG0010615	3.9492	0.0468937	0.358967	0.425156	1	1.00042	1.44e-15		0	0.0923035	1	1.00117	1.44e-15		0
OG0010433	4.81587	0.0281988	0.336036	0.539533	0.0381	0.672379	0.9448	2.52782	0.0171	0.159412	0.0381	0.306903	0.9448	15.7951	0.0171
OG0010414	9.6159	0.001929	0.129746	0	0.6298	0.912894	0.3575	2.30586	0.0127	0	0.6298	0.495386	0.3575	625.882	0.0127
OG0010367	5.0698	0.0243462	0.220556	0.336838	0.8753	1	0.0813	5.17955	0.0434	0.0072	0.8753	1	0.0813	1732.19	0.0434
OG0010277	4.33294	0.0373817	0.636657	0.222589	0.9611	0.250721	0.037	8.35956	0.0019	0.0944327	0.9611	0.113843	0.037	28.0852	0.0019
OG0010060	4.86269	0.0274435	0.139412	0.77119	1	1.00016	8.99e-14		0	0.155101	1	1.00117	8.99e-14		0
OG0010000	3.87982	0.0488698	0.618935	0.12972	0.971	0.330563	0.0279	13.1328	0.0011	0.0368895	0.971	0.167212	0.0279	64.1068	0.0011
OG0009923	4.12155	0.0423404	0.0951565	0.892195	0.9391	0.900334	0.0609	1.01018	6.26e-15	0.301565	0.9391	0.331761	0.0609	1.11235	6.26e-15
OG0009737	5.36536	0.0205405	0.213291	0.617032	1	1.00025	8.88e-15		0	0.103962	1	1.00117	8.88e-15		0
OG0009700	53.3801	2.75e-13	0.218871	0.506615	0.0156	0.506859	0.9763	154.423	0.0081	0.0447408	0.0156	0.0448395	0.9763	9999932559	0.0081
OG0009667	6.05279	0.0138844	0.152678	0.40486	0.5623	0.885997	0.4057	2.4353	0.032	0.00267884	0.5623	0.45258	0.4057	340.265	0.032
OG0009490	3.98903	0.0457974	0.0184273	0	0.703	0.987118	0.2587	1.08372	0.0382	0	0.703	0.494786	0.2587	78.4924	0.0382
OG0009460	4.60847	0.0318145	0.207466	0.527327	0.3887	0.589288	0.6113	1.00024	3.36e-14	0.0457517	0.3887	0.0781565	0.6113	1.00117	3.36e-14
OG0009439	4.46665	0.0345626	0.264507	0.172997	0.0663	0.245281	0.8712	1.12602	0.0625	0.00131617	0.0663	0.00492665	0.8712	1.5663	0.0625
OG0009313	4.1756	0.0410101	0.263812	0	0.5063	0.756877	0.4757	3.13929	0.018	0	0.5063	0.347885	0.4757	76.4324	0.018
