## Supplementary Table S11 for "Positive selection and relaxed purifying selection contribute to rapid evolution of male-biased genes in a dioecious flowering plant"

### Sheet: F1_biased
Category	ID	Description	pvalue	Count	geneID
KEGG	ko03010	Ribosome	1.79e-05	193	Cluster-3.18033|Cluster-3.23087|Cluster-3.18525|Cluster-3.23521|Cluster-3.20590|Cluster-3.28579|Cluster-3.18913|Cluster-3.25581|Cluster-3.36740|Cluster-3.17272|Cluster-3.26069|Cluster-3.20443|Cluster-3.20603|Cluster-3.23486|Cluster-3.14708|Cluster-3.31461|Cluster-3.24088|Cluster-3.24446|Cluster-3.26418|Cluster-3.13948|Cluster-3.19532|Cluster-3.18202|Cluster-3.16057|Cluster-3.17180|Cluster-3.24291…
KEGG	ko03030	DNA replication	0.000378868	25	Cluster-3.4520|Cluster-3.12116|Cluster-3.37418|Cluster-3.12395|Cluster-3.27343|Cluster-3.44588|Cluster-3.27287|Cluster-3.35653|Cluster-3.4969|Cluster-3.44082|Cluster-3.44890|Cluster-3.3779|Cluster-3.36930|Cluster-3.16799|Cluster-3.4300|Cluster-3.15972|Cluster-3.22461|Cluster-3.36064|Cluster-3.12753|Cluster-3.36993|Cluster-3.27532|Cluster-3.27677|Cluster-3.13136|Cluster-3.17476|Cluster-3.30624
KEGG	ko00100	Steroid biosynthesis	0.00229361	15	Cluster-3.18432|Cluster-3.16811|Cluster-3.13411|Cluster-3.19062|Cluster-3.33482|Cluster-3.20632|Cluster-3.29912|Cluster-3.25795|Cluster-3.45158|Cluster-3.17763|Cluster-3.32722|Cluster-3.19294|Cluster-3.18674|Cluster-3.10728|Cluster-3.31266
KEGG	ko04110	Cell cycle	0.00335296	40	Cluster-3.4520|Cluster-3.41681|Cluster-3.37309|Cluster-3.14044|Cluster-3.17118|Cluster-3.24086|Cluster-3.4409|Cluster-3.26973|Cluster-3.5779|Cluster-3.15961|Cluster-3.8122|Cluster-3.19809|Cluster-3.44588|Cluster-3.40170|Cluster-3.27287|Cluster-3.26110|Cluster-3.39744|Cluster-3.26515|Cluster-3.19983|Cluster-3.12116|Cluster-3.4066|Cluster-3.44991|Cluster-3.36993|Cluster-3.17160|Cluster-3.30159|Clus…
KEGG	ko03410	Base excision repair	0.0045445	16	Cluster-3.4341|Cluster-3.23110|Cluster-3.19536|Cluster-3.3965|Cluster-3.13136|Cluster-3.17476|Cluster-3.16799|Cluster-3.12395|Cluster-3.25174|Cluster-3.30624|Cluster-3.19769|Cluster-3.30437|Cluster-3.16113|Cluster-3.3779|Cluster-3.15509|Cluster-3.5529
KEGG	ko04111	Cell cycle - yeast	0.00602732	31	Cluster-3.14635|Cluster-3.4520|Cluster-3.41681|Cluster-3.37569|Cluster-3.17118|Cluster-3.12116|Cluster-3.24086|Cluster-3.26973|Cluster-3.22461|Cluster-3.8122|Cluster-3.44588|Cluster-3.40170|Cluster-3.27287|Cluster-3.26515|Cluster-3.7637|Cluster-3.4409|Cluster-3.17160|Cluster-3.38280|Cluster-3.30159|Cluster-3.4458|Cluster-3.16796|Cluster-3.11585|Cluster-3.16312|Cluster-3.13350|Cluster-3.22348|Clus…
KEGG	ko00062	Fatty acid elongation	0.00782703	11	Cluster-3.6736|Cluster-3.3696|Cluster-3.28936|Cluster-3.37031|Cluster-3.4282|Cluster-3.3379|Cluster-3.28129|Cluster-3.15951|Cluster-3.34149|Cluster-3.17591|Cluster-3.34856
KEGG	ko00905	Brassinosteroid biosynthesis	0.00921775	7	Cluster-3.11997|Cluster-3.17293|Cluster-3.30534|Cluster-3.40393|Cluster-3.29840|Cluster-3.9029|Cluster-3.3070
KEGG	ko04961	Endocrine and other factor-regulated calcium reabsorption	0.0119918	8	Cluster-3.20025|Cluster-3.18993|Cluster-3.25148|Cluster-3.34394|Cluster-3.17521|Cluster-3.31744|Cluster-3.27693|Cluster-3.23055
KEGG	ko01210	2-Oxocarboxylic acid metabolism	0.0274192	8	Cluster-3.15059|Cluster-3.30378|Cluster-3.27610|Cluster-3.26131|Cluster-3.23408|Cluster-3.31154|Cluster-3.35661|Cluster-3.23867
KEGG	ko03430	Mismatch repair	0.0158473	15	Cluster-3.27532|Cluster-3.27677|Cluster-3.13136|Cluster-3.44622|Cluster-3.4969|Cluster-3.16799|Cluster-3.37418|Cluster-3.15288|Cluster-3.16426|Cluster-3.12395|Cluster-3.4300|Cluster-3.17476|Cluster-3.15972|Cluster-3.27343|Cluster-3.19701
KEGG	ko04664	Fc epsilon RI signaling pathway	0.0350022	8	Cluster-3.16721|Cluster-3.33924|Cluster-3.9489|Cluster-3.37655|Cluster-3.3926|Cluster-3.25950|Cluster-3.5889|Cluster-3.10941
KEGG	ko00196	Photosynthesis - antenna proteins	0.0356003	8	Cluster-3.25236|Cluster-3.23115|Cluster-3.21470|Cluster-3.30906|Cluster-3.23781|Cluster-3.24377|Cluster-3.27500|Cluster-3.26463
KEGG	ko00904	Diterpenoid biosynthesis	0.0356003	8	Cluster-3.4499|Cluster-3.9494|Cluster-3.44918|Cluster-3.28540|Cluster-3.19968|Cluster-3.4523|Cluster-3.40631|Cluster-3.3938
KEGG	ko04062	Chemokine signaling pathway	0.0380822	9	Cluster-3.5889|Cluster-3.11546|Cluster-3.9489|Cluster-3.37655|Cluster-3.3926|Cluster-3.25950|Cluster-3.16721|Cluster-3.33924|Cluster-3.10941
KEGG	ko04914	Progesterone-mediated oocyte maturation	0.00135806	21	Cluster-3.17118|Cluster-3.30159|Cluster-3.39744|Cluster-3.16796|Cluster-3.37569|Cluster-3.26973|Cluster-3.4409|Cluster-3.26515|Cluster-3.37655|Cluster-3.5779|Cluster-3.15961|Cluster-3.4066|Cluster-3.37309|Cluster-3.44991|Cluster-3.25577|Cluster-3.13580|Cluster-3.13350|Cluster-3.16721|Cluster-3.30343|Cluster-3.34502|Cluster-3.11774
KEGG	ko03050	Proteasome	0.0391801	30	Cluster-3.28707|Cluster-3.22101|Cluster-3.27405|Cluster-3.23233|Cluster-3.26306|Cluster-3.22318|Cluster-3.17422|Cluster-3.27958|Cluster-3.19715|Cluster-3.29092|Cluster-3.23944|Cluster-3.16521|Cluster-3.22761|Cluster-3.25111|Cluster-3.22157|Cluster-3.30586|Cluster-3.22381|Cluster-3.22215|Cluster-3.23248|Cluster-3.25836|Cluster-3.26840|Cluster-3.21644|Cluster-3.28949|Cluster-3.21333|Cluster-3.25498…
KEGG	ko04113	Meiosis - yeast	0.0376738	22	Cluster-3.4520|Cluster-3.37569|Cluster-3.12116|Cluster-3.24086|Cluster-3.26973|Cluster-3.27265|Cluster-3.8122|Cluster-3.44588|Cluster-3.40170|Cluster-3.27287|Cluster-3.26515|Cluster-3.4409|Cluster-3.41681|Cluster-3.16796|Cluster-3.11585|Cluster-3.13350|Cluster-3.22461|Cluster-3.36993|Cluster-3.29107|Cluster-3.36064|Cluster-3.11508|Cluster-3.9857
KEGG	ko04075	Plant hormone signal transduction	0.0397005	58	Cluster-3.27165|Cluster-3.23374|Cluster-3.30966|Cluster-3.3267|Cluster-3.26592|Cluster-3.26595|Cluster-3.44614|Cluster-3.46072|Cluster-3.9319|Cluster-3.17972|Cluster-3.46079|Cluster-3.12258|Cluster-3.29035|Cluster-3.44608|Cluster-3.38095|Cluster-3.14556|Cluster-3.9922|Cluster-3.29552|Cluster-3.44603|Cluster-3.3269|Cluster-3.32302|Cluster-3.44764|Cluster-3.23968|Cluster-3.4515|Cluster-3.23392|Clus…
KEGG	ko00051	Fructose and mannose metabolism	0.0411511	20	Cluster-3.13740|Cluster-3.21855|Cluster-3.9125|Cluster-3.22615|Cluster-3.30185|Cluster-3.13531|Cluster-3.19898|Cluster-3.24846|Cluster-3.9732|Cluster-3.18555|Cluster-3.33679|Cluster-3.21958|Cluster-3.23763|Cluster-3.18576|Cluster-3.10403|Cluster-3.31197|Cluster-3.18449|Cluster-3.16871|Cluster-3.32249|Cluster-3.22138
KEGG	ko00400	Phenylalanine, tyrosine and tryptophan biosynthesis	0.045182	15	Cluster-3.39641|Cluster-3.23129|Cluster-3.25811|Cluster-3.26566|Cluster-3.18041|Cluster-3.9892|Cluster-3.20705|Cluster-3.31015|Cluster-3.16090|Cluster-3.47675|Cluster-3.26358|Cluster-3.18279|Cluster-3.26807|Cluster-3.37209|Cluster-3.35661
KEGG	ko00860	Porphyrin and chlorophyll metabolism	0.0413639	13	Cluster-3.43204|Cluster-3.18775|Cluster-3.28300|Cluster-3.32771|Cluster-3.27550|Cluster-3.18118|Cluster-3.26643|Cluster-3.27447|Cluster-3.33915|Cluster-3.22261|Cluster-3.31493|Cluster-3.25661|Cluster-3.27278
KEGG	ko00010	Glycolysis / Gluconeogenesis	0.0201515	44	Cluster-3.34105|Cluster-3.6277|Cluster-3.36628|Cluster-3.44385|Cluster-3.23728|Cluster-3.23442|Cluster-3.19765|Cluster-3.4279|Cluster-3.32853|Cluster-3.23008|Cluster-3.11749|Cluster-3.19898|Cluster-3.16877|Cluster-3.23763|Cluster-3.20279|Cluster-3.21855|Cluster-3.29900|Cluster-3.9281|Cluster-3.18576|Cluster-3.34899|Cluster-3.32249|Cluster-3.21800|Cluster-3.24337|Cluster-3.22625|Cluster-3.9125|Clu…
KEGG	ko00500	Starch and sucrose metabolism	0.010551	57	Cluster-3.14634|Cluster-3.28065|Cluster-3.45334|Cluster-3.26870|Cluster-3.14801|Cluster-3.14717|Cluster-3.4463|Cluster-3.14638|Cluster-3.36709|Cluster-3.27079|Cluster-3.9125|Cluster-3.31608|Cluster-3.30271|Cluster-3.30164|Cluster-3.16923|Cluster-3.30438|Cluster-3.16871|Cluster-3.45222|Cluster-3.31048|Cluster-3.12453|Cluster-3.22891|Cluster-3.45164|Cluster-3.12560|Cluster-3.19691|Cluster-3.21365|C…
KEGG	ko00300	Lysine biosynthesis	0.0454729	4	Cluster-3.19581|Cluster-3.16163|Cluster-3.30378|Cluster-3.27076
KEGG	ko00900	Terpenoid backbone biosynthesis	0.0311921	13	Cluster-3.24043|Cluster-3.20947|Cluster-3.4535|Cluster-3.14348|Cluster-3.9554|Cluster-3.22314|Cluster-3.26874|Cluster-3.27447|Cluster-3.20383|Cluster-3.17462|Cluster-3.14254|Cluster-3.11688|Cluster-3.22310
				699

### Sheet: M1_biased
Category	ID	Description	pvalue	Count	geneID
KEGG	ko04140	Regulation of autophagy	2.42e-06	16	Cluster-3.22745|Cluster-3.34095|Cluster-3.24329|Cluster-3.17236|Cluster-3.28285|Cluster-3.25076|Cluster-3.33663|Cluster-3.11006|Cluster-3.24981|Cluster-3.22372|Cluster-3.23774|Cluster-3.25758|Cluster-3.26053|Cluster-3.28069|Cluster-3.14699|Cluster-3.22295
KEGG	ko04075	Plant hormone signal transduction	6.5e-05	42	Cluster-3.22771|Cluster-3.34243|Cluster-3.23601|Cluster-3.28857|Cluster-3.31848|Cluster-3.19104|Cluster-3.25606|Cluster-3.27209|Cluster-3.25143|Cluster-3.23917|Cluster-3.12888|Cluster-3.22311|Cluster-3.20468|Cluster-3.16965|Cluster-3.31408|Cluster-3.24401|Cluster-3.25017|Cluster-3.27939|Cluster-3.22665|Cluster-3.35976|Cluster-3.24963|Cluster-3.11807|Cluster-3.28604|Cluster-3.16332|Cluster-3.12069…
KEGG	ko00280	Valine, leucine and isoleucine degradation	0.000393292	19	Cluster-3.24746|Cluster-3.20046|Cluster-3.24495|Cluster-3.25807|Cluster-3.21559|Cluster-3.22191|Cluster-3.31796|Cluster-3.24994|Cluster-3.26548|Cluster-3.28612|Cluster-3.23751|Cluster-3.39236|Cluster-3.29012|Cluster-3.22245|Cluster-3.16231|Cluster-3.23828|Cluster-3.26002|Cluster-3.28390|Cluster-3.22648
KEGG	ko04064	NF-kappa B signaling pathway	0.000823039	21	Cluster-3.13077|Cluster-3.27882|Cluster-3.27533|Cluster-3.9681|Cluster-3.26445|Cluster-3.9680|Cluster-3.16315|Cluster-3.16482|Cluster-3.29650|Cluster-3.21279|Cluster-3.23258|Cluster-3.18905|Cluster-3.20540|Cluster-3.23518|Cluster-3.36692|Cluster-3.20376|Cluster-3.21682|Cluster-3.14074|Cluster-3.30224|Cluster-3.31059|Cluster-3.28237
KEGG	ko00130	Ubiquinone and other terpenoid-quinone biosynthesis	0.00134951	12	Cluster-3.12981|Cluster-3.13515|Cluster-3.24880|Cluster-3.35259|Cluster-3.26818|Cluster-3.12171|Cluster-3.24687|Cluster-3.18398|Cluster-3.28214|Cluster-3.24057|Cluster-3.11320|Cluster-3.26248
KEGG	ko04620	Toll-like receptor signaling pathway	0.00199263	20	Cluster-3.13077|Cluster-3.27882|Cluster-3.27533|Cluster-3.9681|Cluster-3.26445|Cluster-3.9680|Cluster-3.16315|Cluster-3.29650|Cluster-3.21279|Cluster-3.23258|Cluster-3.18905|Cluster-3.20540|Cluster-3.23518|Cluster-3.36692|Cluster-3.20376|Cluster-3.16482|Cluster-3.14074|Cluster-3.30224|Cluster-3.31059|Cluster-3.28237
KEGG	ko00480	Glutathione metabolism	0.00268484	19	Cluster-3.19698|Cluster-3.24066|Cluster-3.30628|Cluster-3.27112|Cluster-3.29563|Cluster-3.19589|Cluster-3.30442|Cluster-3.20684|Cluster-3.25167|Cluster-3.6924|Cluster-3.39203|Cluster-3.39974|Cluster-3.47936|Cluster-3.32274|Cluster-3.19353|Cluster-3.35814|Cluster-3.522|Cluster-3.16419|Cluster-3.24876
KEGG	ko00071	Fatty acid degradation	0.0040398	14	Cluster-3.23299|Cluster-3.24746|Cluster-3.19977|Cluster-3.24495|Cluster-3.19835|Cluster-3.22191|Cluster-3.24994|Cluster-3.26593|Cluster-3.16231|Cluster-3.21559|Cluster-3.39236|Cluster-3.23885|Cluster-3.23751|Cluster-3.22440
KEGG	ko00561	Glycerolipid metabolism	0.00548144	16	Cluster-3.24746|Cluster-3.27229|Cluster-3.24495|Cluster-3.16809|Cluster-3.22063|Cluster-3.22191|Cluster-3.22778|Cluster-3.20894|Cluster-3.29603|Cluster-5247.0|Cluster-3.39236|Cluster-3.28535|Cluster-3.23467|Cluster-3.19027|Cluster-3.23751|Cluster-3.23474
KEGG	ko00565	Ether lipid metabolism	0.00566483	8	Cluster-3.21532|Cluster-3.29637|Cluster-3.31095|Cluster-3.19331|Cluster-3.39275|Cluster-3.23126|Cluster-3.17455|Cluster-3.23467
KEGG	ko00310	Lysine degradation	0.0086923	10	Cluster-3.24746|Cluster-3.24495|Cluster-3.22191|Cluster-3.24994|Cluster-3.21434|Cluster-3.31591|Cluster-3.39236|Cluster-3.26825|Cluster-3.26826|Cluster-3.23751
KEGG	ko00270	Cysteine and methionine metabolism	0.0104762	17	Cluster-3.21356|Cluster-3.24488|Cluster-3.39001|Cluster-3.522|Cluster-3.34046|Cluster-3.27962|Cluster-3.24275|Cluster-3.11018|Cluster-3.26002|Cluster-3.9191|Cluster-3.24910|Cluster-3.25586|Cluster-3.27280|Cluster-3.26541|Cluster-3.8065|Cluster-3.23460|Cluster-3.41324
KEGG	ko00562	Inositol phosphate metabolism	0.0136275	13	Cluster-3.25807|Cluster-3.28285|Cluster-3.14755|Cluster-3.39086|Cluster-3.26661|Cluster-3.23126|Cluster-3.21413|Cluster-3.24384|Cluster-3.20046|Cluster-3.25692|Cluster-3.28069|Cluster-3.21303|Cluster-3.27553
KEGG	ko00950	Isoquinoline alkaloid biosynthesis	0.0209896	8	Cluster-3.41710|Cluster-3.25192|Cluster-3.18841|Cluster-3.25713|Cluster-3.47835|Cluster-3.22662|Cluster-3.21807|Cluster-3.21189
KEGG	ko00980	Metabolism of xenobiotics by cytochrome P450	0.0215326	9	Cluster-3.30628|Cluster-3.20684|Cluster-3.6924|Cluster-3.39203|Cluster-3.39974|Cluster-3.27112|Cluster-3.32274|Cluster-3.35814|Cluster-3.16419
KEGG	ko04146	Peroxisome	0.0217469	15	Cluster-3.23299|Cluster-3.18558|Cluster-3.19977|Cluster-3.19835|Cluster-3.25316|Cluster-3.25317|Cluster-3.16231|Cluster-3.21559|Cluster-3.22111|Cluster-3.28678|Cluster-3.23885|Cluster-3.8813|Cluster-3.23973|Cluster-3.28390|Cluster-3.35714
KEGG	ko03320	PPAR signaling pathway	0.0220936	12	Cluster-3.23299|Cluster-3.13741|Cluster-3.19977|Cluster-3.39417|Cluster-3.19835|Cluster-3.12252|Cluster-3.16231|Cluster-3.25331|Cluster-3.23885|Cluster-3.9822|Cluster-3.21559|Cluster-3.7138
KEGG	ko00901	Indole alkaloid biosynthesis	0.0258289	3	Cluster-3.21697|Cluster-3.27849|Cluster-3.27132
KEGG	ko00592	alpha-Linolenic acid metabolism	0.0358279	9	Cluster-3.23299|Cluster-3.19977|Cluster-3.16786|Cluster-3.16231|Cluster-3.26593|Cluster-3.23467|Cluster-3.21559|Cluster-3.23891|Cluster-3.22440
KEGG	ko00460	Cyanoamino acid metabolism	0.0383598	11	Cluster-3.29114|Cluster-3.24488|Cluster-3.25026|Cluster-3.16239|Cluster-3.23067|Cluster-3.25167|Cluster-3.10894|Cluster-3.28388|Cluster-3.29278|Cluster-3.34046|Cluster-3.19807
KEGG	ko00350	Tyrosine metabolism	0.0407818	10	Cluster-3.41710|Cluster-3.25192|Cluster-3.24687|Cluster-3.18841|Cluster-3.25713|Cluster-3.23691|Cluster-3.21189|Cluster-3.22662|Cluster-3.21807|Cluster-3.47835
KEGG	ko00500	Starch and sucrose metabolism	0.0377616	22	Cluster-3.23500|Cluster-3.25790|Cluster-3.23067|Cluster-3.26559|Cluster-3.26596|Cluster-3.29114|Cluster-3.24527|Cluster-3.39283|Cluster-3.20943|Cluster-3.16408|Cluster-3.6230|Cluster-3.24445|Cluster-3.24077|Cluster-3.9518|Cluster-3.24487|Cluster-3.23053|Cluster-3.42880|Cluster-3.20977|Cluster-3.10894|Cluster-3.28388|Cluster-3.37168|Cluster-3.22968
KEGG	ko00945	Stilbenoid, diarylheptanoid and gingerol biosynthesis	0.00769557	6	Cluster-3.26248|Cluster-3.28188|Cluster-3.18450|Cluster-3.8150|Cluster-3.11320|Cluster-3.24880
KEGG	ko00940	Phenylpropanoid biosynthesis	0.00840545	26	Cluster-3.26248|Cluster-3.26818|Cluster-3.20409|Cluster-3.23067|Cluster-3.20804|Cluster-3.28188|Cluster-3.23487|Cluster-3.37492|Cluster-3.31443|Cluster-3.17367|Cluster-3.34610|Cluster-3.20682|Cluster-3.28167|Cluster-3.27874|Cluster-3.11320|Cluster-3.29114|Cluster-3.24880|Cluster-3.32429|Cluster-3.8150|Cluster-3.38997|Cluster-3.20891|Cluster-3.38264|Cluster-3.28884|Cluster-3.10894|Cluster-3.28388|…
				358
