## Supplementary Table S14 for "Positive selection and relaxed purifying selection contribute to rapid evolution of male-biased genes in a dioecious flowering plant"

### Sheet: Autophagy_Senescence
OGs	GeneID	M1_readcount	F1_readcount	log2FoldChange	pval	Gene Length	NR ID	NR Evalue	NR Description	KO ID	KO Name	KO Description	Swissport ID	Swissport Evalue	Swissport Description	Gene Ontology Biological Pathway	BP Description	Gene Ontology Molecular Function	MF Description	Gene Ontology Cellular Component	CC Description
	Cluster-3.22745	1386.12	458.821	1.5946	3.9527e-06	3402	XP_022963299.1	6.1e-206	U-box domain-containing protein 4-like [Cucurbita moschata]	K08332	-	-	O22193	1e-98	U-box domain-containing protein 4 OS=Arabidopsis thaliana OX=3702 GN=PUB4 PE=1 SV=3	GO:0006506//GO:1902600	GPI anchor biosynthetic process//proton transmembrane transport	GO:0016746//GO:0005515	transferase activity, transferring acyl groups//protein binding	GO:0000221//GO:0016021	vacuolar proton-transporting V-type ATPase, V1 domain//integral component of membrane
	Cluster-3.34095	314.628	132.448	1.2467	0.0069662	2381	XP_022935041.1	3.9e-42	autophagy protein 5 isoform X2 [Cucurbita moschata]	K08339	ATG5	autophagy-related protein 5	Q9FFI2	1.1e-19	Autophagy protein 5 OS=Arabidopsis thaliana OX=3702 GN=ATG5 PE=2 SV=1	GO:0006914//GO:0007586//GO:0016042	autophagy//digestion//lipid catabolic process	GO:0008047	enzyme activator activity	GO:0005576//GO:0005737	extracellular region//cytoplasm
	Cluster-3.24329	2130.7	835.809	1.35	0.0033385	3353	XP_004151892.1	2.6e-39	PREDICTED: autophagy-related protein 8c [Cucumis sativus]	K08341	GABARAP, ATG8, LC3	GABA(A) receptor-associated protein	Q9SL04	2e-38	Autophagy-related protein 8d OS=Arabidopsis thaliana OX=3702 GN=ATG8D PE=1 SV=1	--	--	GO:0003682//GO:0003677	chromatin binding//DNA binding	GO:0005634//GO:0000785//GO:0000775	nucleus//chromatin//chromosome, centromeric region
	Cluster-3.17236	667.234	245.571	1.4425	6.3856e-05	2771	XP_008441017.1	1.7e-262	PREDICTED: autophagy-related protein 13b isoform X1 [Cucumis melo]	K08331	ATG13	autophagy-related protein 13	F4J8V5	4.6e-121	Autophagy-related protein 13b OS=Arabidopsis thaliana OX=3702 GN=ATG13B PE=2 SV=1	GO:0006914	autophagy	--	--	GO:1990316	Atg1/ULK1 kinase complex
	Cluster-3.28285	1371.89	681.302	1.0096	0.0026618	5586	XP_022131684.1	8e-70	phosphatidylinositol 3-kinase, root isoform [Momordica charantia]	K00914	PIK3C3, VPS34	phosphatidylinositol 3-kinase	P42347	7.5e-70	Phosphatidylinositol 3-kinase, root isoform OS=Glycine max OX=3847 PE=2 SV=1	--	--	--	--	--	--
	Cluster-3.25076	1692.05	328.323	2.3655	4.4441e-05	4473	XP_022932333.1	7.3e-191	autophagy-related protein 16 [Cucurbita moschata]	K17890	ATG16L1	autophagy-related protein 16-1	Q6NNP0	1e-154	Autophagy-related protein 16 OS=Arabidopsis thaliana OX=3702 GN=ATG16 PE=2 SV=1	GO:0006464//GO:0055114	cellular protein modification process//oxidation-reduction process	GO:0005515//GO:0008113	protein binding//peptide-methionine (S)-S-oxide reductase activity	--	--
	Cluster-3.33663	163.031	70.7113	1.2046	0.00063154	804	XP_022982727.1	1.3e-82	autophagy protein 5 isoform X1 [Cucurbita maxima]	K08339	ATG5	autophagy-related protein 5	Q9FFI2	5.5e-67	Autophagy protein 5 OS=Arabidopsis thaliana OX=3702 GN=ATG5 PE=2 SV=1	GO:0006914	autophagy	--	--	GO:0005737	cytoplasm
	Cluster-3.11006	199.196	30.8992	2.6847	0.0024372	2856	XP_022144438.1	8.9e-142	SNF1-related protein kinase catalytic subunit alpha KIN10-like [Momordica charantia]	K07198	PRKAA, AMPK	5'-AMP-activated protein kinase, catalytic alpha subunit	Q38997	3.2e-125	SNF1-related protein kinase catalytic subunit alpha KIN10 OS=Arabidopsis thaliana OX=3702 GN=KIN10 PE=1 SV=3	GO:0006468	protein phosphorylation	GO:0004672//GO:0005524	protein kinase activity//ATP binding	--	--
	Cluster-3.24981	755.044	291.205	1.3745	0.0012697	1659	RYR58669.1	1.4e-14	hypothetical protein Ahy_A05g024559 isoform B [Arachis hypogaea]	K08341	GABARAP, ATG8, LC3	GABA(A) receptor-associated protein	Q8S926	1.5e-13	Autophagy-related protein 8e OS=Arabidopsis thaliana OX=3702 GN=ATG8E PE=1 SV=2	--	--	--	--	--	--
	Cluster-3.22372	745.166	361.863	1.0417	0.00063038	3956	XP_022960271.1	3.6e-109	beclin-1-like protein isoform X2 [Cucurbita moschata]	K08334	BECN, VPS30, ATG6	beclin	Q9M367	2.2e-71	Beclin-1-like protein OS=Arabidopsis thaliana OX=3702 GN=ATG6 PE=1 SV=2	--	--	--	--	--	--
	Cluster-3.23774	2582.2	1164.8	1.1485	0.00029186	5409	XP_023529849.1	0	serine/threonine-protein kinase VPS15 [Cucurbita pepo subsp. pepo]	K08333	PIK3R4, VPS15	phosphoinositide-3-kinase, regulatory subunit 4	Q9M0E5	0	Serine/threonine-protein kinase VPS15 OS=Arabidopsis thaliana OX=3702 GN=VPS15 PE=1 SV=1	GO:0006468	protein phosphorylation	GO:0005524//GO:0005515//GO:0004672	ATP binding//protein binding//protein kinase activity	--	--
	Cluster-3.25758	2462.04	760.137	1.6958	2.9708e-05	2307	ACN27262.1	1e-15	unknown [Zea mays]	K08341	GABARAP, ATG8, LC3	GABA(A) receptor-associated protein	Q7XPR1	2e-13	Autophagy-related protein 8B OS=Oryza sativa subsp. japonica OX=39947 GN=ATG8B PE=3 SV=2	--	--	--	--	--	--
	Cluster-3.26053	936.231	375.326	1.3185	3.7995e-05	3119	XP_022133101.1	1.4e-119	U-box domain-containing protein 4-like isoform X1 [Momordica charantia]	K08332	-	-	O22193	3.1e-81	U-box domain-containing protein 4 OS=Arabidopsis thaliana OX=3702 GN=PUB4 PE=1 SV=3	GO:0006119//GO:1902600	oxidative phosphorylation//proton transmembrane transport	GO:0046961//GO:0005515	proton-transporting ATPase activity, rotational mechanism//protein binding	GO:0000221	vacuolar proton-transporting V-type ATPase, V1 domain
	Cluster-3.28069	29.5052	8.14445	1.8508	0.0037539	1143	XP_027096360.1	1.1e-21	phosphatidylinositol 3-kinase, root isoform-like, partial [Coffea arabica]	K00914	PIK3C3, VPS34	phosphatidylinositol 3-kinase	P42347	5e-21	Phosphatidylinositol 3-kinase, root isoform OS=Glycine max OX=3847 PE=2 SV=1	--	--	--	--	--	--
	Cluster-3.14699	588.212	200.352	1.554	0.0057535	1987	XP_023004698.1	1.3e-30	autophagy-related protein 8i-like [Cucurbita maxima]	K08341	GABARAP, ATG8, LC3	GABA(A) receptor-associated protein	Q9LRP7	6.2e-27	Autophagy-related protein 8i OS=Arabidopsis thaliana OX=3702 GN=ATG8I PE=1 SV=1	GO:0000045	autophagosome assembly	--	--	GO:0005737	cytoplasm
	Cluster-3.22295	1793.47	780.418	1.2004	3.5102e-05	4714	XP_022969677.1	0	autophagy-related protein 11 isoform X1 [Cucurbita maxima]	K08330	ATG11	autophagy-related protein 11	Q9SUG7	0	Autophagy-related protein 11 OS=Arabidopsis thaliana OX=3702 GN=ATG11 PE=1 SV=1	GO:0008643//GO:0009069//GO:0009401//GO:0006914//GO:0016310//GO:0007155	carbohydrate transport//serine family amino acid metabolic process//phosphoenolpyruvate-dependent sugar phosphotransferase system//autophagy//phosphorylation//cell adhesion	GO:0008384//GO:0008982	IkappaB kinase activity//protein-N(PI)-phosphohistidine-sugar phosphotransferase activity	GO:0009288//GO:0008385//GO:0009357//GO:0016020	bacterial-type flagellum//IkappaB kinase complex//protein-N(PI)-phosphohistidine-sugar phosphotransferase complex//membrane
OG0007324	Cluster-3.25394	2026.79	811.911	1.3199	4.1136e-05	2136	XP_022960384.1	2.5e-173	autophagy-related protein 18a-like [Cucurbita moschata]	--	--	--	Q93VB2	6.2e-142	Autophagy-related protein 18a OS=Arabidopsis thaliana OX=3702 GN=ATG18A PE=1 SV=1	GO:0045444	fat cell differentiation	GO:0005515	protein binding	--	--
OG0009273	Cluster-3.23572	6345.92	551.415	3.5246	1.055e-11	4408	XP_004151961.1	3.4e-249	PREDICTED: autophagy-related protein 18f [Cucumis sativus]	--	--	--	Q8GUL1	2.2e-80	Autophagy-related protein 18g OS=Arabidopsis thaliana OX=3702 GN=ATG18G PE=2 SV=1	GO:0006464	cellular protein modification process	GO:0005515	protein binding	--	--

### Sheet: Raceme_Inflorescence
GeneID	M1_readcount	F1_readcount	log2FoldChange	pval	Gene Length	NR ID	NR Evalue	NR Description	Swissport ID	Swissport Evalue	Swissport Description	Gene Ontology Biological Pathway	BP Description	Gene Ontology Molecular Function	MF Description	Gene Ontology Cellular Component	CC Description
Cluster-3.23149 (male-biased)	743.442	38.6036	4.2659	1.1386e-06	4164	XP_023519622.1	5.4e-31	protein MOTHER of FT and TFL1-like [Cucurbita pepo subsp. pepo]	Q9XFK7	3.8e-18	Protein MOTHER of FT and TFL1 OS=Arabidopsis thaliana OX=3702 GN=MFT PE=1 SV=1	GO:0039693	viral DNA genome replication	GO:0032977	membrane insertase activity	GO:0016021	integral component of membrane
Cluster-3.21920 (male-biased)	255.493	3.49366	6.1959	1.0308e-06	1711	XP_008439188.1	1.5e-27	PREDICTED: CEN-like protein 1 [Cucumis melo]	Q9XH44	5.2e-22	CEN-like protein 1 OS=Nicotiana tabacum OX=4097 GN=CET1 PE=2 SV=1	GO:0006817	phosphate ion transport	--	--	GO:0019031	viral envelope

### Sheet: Early_Flowering
OGs	GeneID	M1_readcount	F1_readcount	log2FoldChange	pval	Gene Length	NR ID	NR Evalue	NR Description	KO ID	KO Name	KO Description	Swissprot ID	Swissprot Evalue	Swissprot Description	Gene Ontology Biological Pathway	BP Description	Gene Ontology Molecular Function	MF Description	Gene Ontology Cellular Component	CC Description
OG0008757	Cluster-3.25052	5096.1	1339.17	1.9281	3.216e-09	5941	XP_022979677.1	0	phytochrome B-like [Cucurbita maxima]	K12121	PHYB	phytochrome B	P29130	0	Phytochrome B OS=Nicotiana tabacum OX=4097 GN=PHYB PE=2 SV=2	GO:0006355//GO:0018298//GO:0007165//GO:0016310//GO:0043571//GO:0000160//GO:0009584	regulation of transcription, DNA-templated//protein-chromophore linkage//signal transduction//phosphorylation//maintenance of CRISPR repeat elements//phosphorelay signal transduction system//detection of visible light	GO:0000155//GO:0005515//GO:0004519	phosphorelay sensor kinase activity//protein binding//endonuclease activity	GO:0009365	protein histidine kinase complex
